# Asymmetric patterns of nucleosome positioning sequences in protein-coding regions

**DOI:** 10.1101/2023.04.16.537090

**Authors:** Hiroaki Kato, Mitsuhiro Shimizu, Takeshi Urano

**Author notes:** To whom correspondence should be addressed. Hiroaki Kato Department of Life Sciences, Shimane University School of Medicine 89-1 Enya-cho, Izumo, Shimane 693-8501, Japan.

## Abstract

Although nucleosome positioning is key to epigenetic regulation, how the DNA sequence contributes to positioning remains elusive, especially in the context of transcription direction. Analysis of nucleotide bases with respect to the nucleosomal DNA coordinates requires precise nucleosomal mapping information on the genome. However, currently available base-pair-resolution nucleosome maps based on cysteine-mediated chemical cleavage do not fully satisfy the requirement due to method-specific cleavage biases. Here, we generated a chimeric nucleosomal DNA model to achieve less-biased prediction. The model revealed that yeast protein-coding sequences have higher affinity for the promoter-proximal half of nucleosomes than for the distal half. Strikingly, peaks of calculated affinity scores for the promoter-proximal half periodically matched the first few nucleosome positions. Detailed analysis of nucleotide bases revealed that the AA dinucleotide in the left side of the top strand contributes to nucleosome detection frequency in intergenic regions, while the complementary dinucleotide TT is preferred in the other side. In contrast, the sense strand is AA-rich throughout the nucleosome coordinate in protein-coding regions, which is consistent with asymmetric affinity. These data suggest that eukaryotes have evolved DNA sequences with asymmetric affinity for nucleosome formation to maintain epigenetic integrity of protein-coding regions.
