## Supplementary Tables S1 and S2 for "Asymmetric patterns of nucleosome positioning sequences in protein-coding regions"

### Sheet: Table S1
Table S1. Results of Pearson's correlation test
Segment	Strand	Cleavage site	Coefficient	P value	Lower confidence limit*	Higher confidence limit*
A	Crick	-5	0.0823014	1.38858e-91	0.0743891	0.0902034
A	Watson	-2	0.0837488	8.91187e-95	0.0758383	0.0916487
A	Crick	2	0.0763084	5.82167e-79	0.0683889	0.0842183
A	Watson	5	0.0691239	4.29278e-65	0.0611965	0.0770425
B	Crick	-5	0.0915195	7.0392e-113	0.0836193	0.0994081
B	Watson	-2	0.0913267	2.07138e-112	0.0834263	0.0992156
B	Crick	2	0.0792649	4.55106e-85	0.0713489	0.087171
B	Watson	5	0.0618139	2.15102e-52	0.0538794	0.0697406
C	Crick	-5	0.105151	1.43553e-148	0.0972713	0.113017
C	Watson	-2	0.0989556	1.00248e-131	0.0910663	0.106833
C	Crick	2	0.0826877	1.97715e-92	0.0747759	0.0905891
C	Watson	5	0.0686199	3.57974e-64	0.060692	0.0765392
D	Crick	-5	0.102879	2.85918e-142	0.0949953	0.110749
D	Watson	-2	0.0960851	2.83958e-124	0.0881915	0.103967
D	Crick	2	0.0873033	7.42799e-103	0.0793974	0.0951982
D	Watson	5	0.0644345	8.7699e-57	0.0565024	0.0723584
E	Crick	-5	0.122236	1.94597e-200	0.114386	0.13007
E	Watson	-2	0.107978	1.33167e-156	0.100103	0.115839
E	Crick	2	0.101294	5.82246e-138	0.0934085	0.109167
E	Watson	5	0.0778824	3.49118e-82	0.0699647	0.0857902
F	Crick	-5	0.311646	0	0.304441	0.318816
F	Watson	-2	0.307823	0	0.300599	0.315012
F	Crick	2	0.0451254	1.05948e-28	0.0371777	0.0530674
F	Watson	5	0.0829338	5.68245e-93	0.0750223	0.0908349
G	Crick	-5	0.250613	0	0.243137	0.258059
G	Watson	-2	0.20039	0	0.192737	0.208019
G	Crick	2	0.189736	0	0.18205	0.197399
G	Watson	5	0.243767	0	0.236265	0.251241
H	Crick	-5	0.0909725	1.49551e-111	0.0830716	0.098862
H	Watson	-2	0.0452599	7.30419e-29	0.0373122	0.0532017
H	Crick	2	0.293129	0	0.285835	0.300389
H	Watson	5	0.309665	0	0.302449	0.316845
I	Crick	-5	0.0871838	1.40583e-102	0.0792778	0.0950789
I	Watson	-2	0.114993	1.78593e-177	0.10713	0.122842
I	Crick	2	0.106566	1.45869e-152	0.0986885	0.11443
I	Watson	5	0.121771	6.37698e-199	0.113921	0.129607
J	Crick	-5	0.0725078	1.87306e-71	0.064584	0.0804224
J	Watson	-2	0.099045	5.82714e-132	0.0911559	0.106922
J	Crick	2	0.0911123	6.86231e-112	0.0832116	0.0990015
J	Watson	5	0.105477	1.73906e-149	0.0975984	0.113343
K	Crick	-5	0.0713185	3.48864e-69	0.0633934	0.0792345
K	Watson	-2	0.0885068	1.14423e-105	0.0806025	0.0963999
K	Crick	2	0.0862098	2.46877e-100	0.0783025	0.0941062
K	Watson	5	0.101542	1.24551e-138	0.0936568	0.109415
L	Crick	-5	0.0633739	5.51512e-55	0.0554408	0.0712989
L	Watson	-2	0.0884678	1.41347e-105	0.0805635	0.096361
L	Crick	2	0.0775634	1.58925e-81	0.0696454	0.0854717
L	Watson	5	0.0881355	8.51553e-105	0.0802308	0.0960292
M	Crick	-5	0.0746413	1.27538e-75	0.0667199	0.0825533
M	Watson	-2	0.0957059	2.6368e-123	0.0878117	0.103588
M	Crick	2	0.0733185	5.05207e-73	0.0653956	0.0812321
M	Watson	5	0.0750998	1.56384e-76	0.0671789	0.0830112
*95% confidence

### Sheet: Table S2
Table S2. Fold difference of median cleavage counts between highest and lowest local HBA groups
Cleavage Site		Segment
Strand	Position	A	B	C	D	E	F	G	H	I	J	K	L	M
Crick	-5	1.4375	1.5	1.6	1.6	1.78571	3.8	2.90909	1.6	1.53333	1.4375	1.4375	1.29412	1.4375
Watson	-2	1.47059	1.625	1.6875	1.625	1.8	4.09091	2.46154	1.35294	1.86667	1.52941	1.47059	1.52941	1.52941
Crick	2	1.5	1.5	1.5	1.5	1.78571	1.4	2.5	3.81818	1.78571	1.6	1.53333	1.4375	1.4375
Watson	5	1.4375	1.29412	1.375	1.35294	1.53333	1.6	3	3.7	1.78571	1.5	1.6	1.4375	1.4375
